# *In vivo* validation of late-onset Alzheimer’s disease genetic risk factors

**DOI:** 10.1101/2023.12.21.572849

**Authors:** Michael Sasner, Christoph Preuss, Ravi S. Pandey, Asli Uyar, Dylan Garceau, Kevin P. Kotredes, Harriet Williams, Adrian L. Oblak, Peter Bor-Chian Lin, Bridget Perkins, Disha Soni, Cindy Ingraham, Audrey Lee-Gosselin, Bruce T. Lamb, Gareth R. Howell, Gregory W. Carter

## Abstract

**Introduction:** Genome-wide association studies have identified over 70 genetic loci associated with late-onset Alzheimer’s disease (LOAD), but few candidate polymorphisms have been functionally assessed for disease relevance and mechanism of action.

**Methods:** Candidate genetic risk variants were informatically prioritized and individually engineered into a LOAD-sensitized mouse model that carries the AD risk variants APOE4 and Trem2*R47H. Potential disease relevance of each model was assessed by comparing brain transcriptomes measured with the Nanostring Mouse AD Panel at 4 and 12 months of age with human study cohorts.

**Results:** We created new models for 11 coding and loss-of-function risk variants. Transcriptomic effects from multiple genetic variants recapitulated a variety of human gene expression patterns observed in LOAD study cohorts. Specific models matched to emerging molecular LOAD subtypes.

**Discussion:** These results provide an initial functionalization of 11 candidate risk variants and identify potential preclinical models for testing targeted therapeutics.
