## Supplemental Table 1 for "*In vivo* validation of late-onset Alzheimer’s disease genetic risk factors"

### Sheet: Sheet1
Locus	Allele (Human)	Allele (Mouse)	SNP	Allele Type	JAX strain nomenclature	JAX model #	Link	CRISPR guide	CRISPR donor
Abca7	A1527G	A1541G	rs3752246	missense	B6.Cg-Apoetm1.1(APOE*4)Adiuj Abca7em2Adiuj Trem2em1Adiuj/J	30283	https://www.jax.org/strain/030283	GCAGCTATCTGAAGCTACACT	AAAGGTTCCAATCCAGTCTCCACCACCCCTGAGCAACATGACCACTGATAGTAAATGGATGGACTCACAGTGTACCTTCAGATAGCTGCTCCTTGGTCAAGTTCAAAGGATGGTTGAGTGTAGTGATGCTGTGGGCATGGCGGACTGGAC
Ceacam1	LOF rare variants	KO	---	KO	B6.Cg-Apoetm1.1(APOE*4)Adiuj Ceacam1em1Adiuj Trem2em1Adiuj/J	30673	https://www.jax.org/strain/030673	upstream: GGAGCTTTGTCTCCTCCCAG and AAGGAGCTTTGTCTCCTCCC; downstream: CCCTAGTTCTATGTGTAAAA and GCCGTTTTACACATAGAACT	none
Clasp2	L163P	L163P	rs61738888	missense	B6.Cg-Apoetm1.1(APOE*4)Adiuj Clasp2em1Adiuj Trem2em1Adiuj/J	31944	https://www.jax.org/strain/031944	ACCAACTTGCTGATGACCAG	AAGACAGTACCAGGATATTTTGTTCACTCTTTAAATGAAACTAAAATTTTTTTCCCCTTAAATTATATTTAGCTTTGGGACTCAACCACCAGTGATCAGCAAGTTGGTGCCGCATTTATGTGTCTTA
Mthfr	A222V (c677C>T)	A262V	rs1801133	missense	B6.Cg-Mthfrem1Adiuj Apoetm1.1(APOE*4)Adiuj Trem2em1Adiuj/J	30922	https://www.jax.org/strain/030922	GAGCTGAGTGATAATGAAGT	CTGGTAGGTTACCCCAGAGGCCACCCCGATGCAGAGAGCTTCGAGGATGACCTGAAGCATTTGAAGGAGAAGGTATCTGCAGGCGTCGACTTCATTATCACTCAGCTCTTCTTTGAGGCCAGCACCT
Mtmr4	V297G	V297G	rs2302189	missense	B6.Cg-Apoetm1.1(APOE*4)Adiuj Mtmr4em1Adiuj Trem2em1Adiuj/J	31950	https://www.jax.org/strain/031950	TCTGACTGCATGCTCTGGGG	CCTCCACCCTTGGCCCGGTTAGCCACGGCTGCTGTGTAGGACCGTGCATCCAGGATCAGCAGTTTCTGTGGGGCTGCTGTGCTCTCCCCGCCAGAGCATGCAGTCAGAGAAGAATCTAAACACAGAG
Plcg2	M28L	M28L	rs61749044	missense	B6.Cg-Apoetm1.1(APOE*4)Adiuj Plcg2em3Adiuj Trem2em1Adiuj/J	30674	https://www.jax.org/strain/030674	GGATTTGCGGGCGTTGAACA	ATGACCACCATGGTCAACGTGGACACCCTTCCAGAATATGAGAAGAGTCAGATCAAGAGAGCGCTGGAGTTAGGGACGGTGTTGACTGTGTTCAACGCCCGCAAATCCACCCCAGAGCGGAGGACAG
Shc2	V577M	V433M	rs2298813	missense	B6.Cg-Apoetm1.1(APOE*4)Adiuj Shc2em1Adiuj Trem2em1Adiuj/J	31952	https://www.jax.org/strain/031952	CGAGCTGCATCTGCGGGGAG	TTCAAACACAGGAACCTCACAGATGGCAGGCGTAGCCGCCTGATGCAGATGGCTACTACACACCTGGCTCATGGCTCCCGAGAGACCATTCCTCGCAGATGCAGCTCGCTCTCAGCAGCCACGATAG
Slc6a17	P61P	P61P	rs41281364	CCA->CCG silent mutation	B6.Cg-Slc6a17em1Adiuj Apoetm1.1(APOE*4)Adiuj Trem2em1Adiuj/J	31948	https://www.jax.org/strain/031948	GCTTGCTATTCCAGGCTGGC	TGGACTACAAGCAGAGTGTACTGAACGTGGCCGGCGAGACAGGTGGCAAGCAGAAGGTGGCGGAGGAGGAGCTGGACACAGAGGACCGGCCGGCCTGGAATAGCAAGCTGCAGTACATCCTGGCCCA
Snx1	D465N	D466N	rs1802376	missense	B6.Cg-Apoetm1.1(APOE*4)Adiuj Snx1em1Adiuj Trem2em1Adiuj/J	31942	https://www.jax.org/strain/031942	TCGGGTGACTCAGTATGAAA	ACAGGTGCACACAGAACACATGGTTTCTAGCTCACCTCAAATCGTGTCACTTCCTTTCGGACAACTGTGGAAATCCTTTCAAAGTTACGTTCATACTGAGTCACCCGAGATTCCCACTAGGAAGAGG
Sorl1	A528T	A528T	rs2298813	missense	B6.Cg-Apoetm1.1(APOE*4)Adiuj Sorl1em1Adiuj Trem2em1Adiuj/J	31940	https://www.jax.org/strain/031940	TCTCTAGCAGTGCTGGAGCC or CTAGCAGTGCTGGAGCCAGG	GATCATTGGGTCCCTGAAATGTTGGCTCACAGCTCACGTGCTCACACTAACAAAAGCTCCGGGACCAGGAACTGACCTCTCTCCAGCGGGTTCCAGCACTGCTAGAGATGTACACATTGGTCTTGCT
Meox2	LOF variants	HET KO	---	heterozygous KO	B6.Cg-Apoetm1.1(APOE*4)Adiuj Meox2tm1(cre)SorTrem2em1Adiuj/J	33770	https://www.jax.org/strain/033770	NA	NA
									Red indicates engineered changes; Blue indicates silent mutations.
